# The fourspine stickleback (*Apeltes quadracus*) has an XY sex chromosome system with polymorphic inversions on both X and Y chromosomes

**DOI:** 10.1101/2024.10.21.619356

**Authors:** Zuyao Liu, Amy L. Herbert, Yingguang Frank Chan, Marek Kučka, David M. Kingsley, Catherine L. Peichel

## Abstract

Teleost fish are well-known for possessing a diversity of sex chromosomes and for undergoing frequent turnovers of these sex chromosomes. However, previous studies have mainly focused on variation between species, while comparatively little attention has been given to sex chromosome polymorphisms within species, which may capture early stages of sex chromosome changes. To better understand the evolution of sex chromosomes, we used the fourspine stickleback (*Apeltes quadracus*) as a model organism. Previously, it was believed that females of this species possessed a ZW heteromorphic sex chromosome system. However, genetic crosses and our whole-genome sequencing of wild populations revealed that *A. quadracus* has an XY sex chromosome on chromosome 23. This chromosome has not previously been identified as a sex chromosome in other stickleback species, indicating a recent sex chromosome turnover. We also identified two genes - *rxfp2a* and *zar1l* - as novel candidate sex determination genes. Notably, we observed inversions on both the X and Y chromosomes in different populations, resulting in distinctive patterns of differentiation between the X and Y chromosomes across populations. We propose that the inversion on the X chromosome may have been favored by sexually antagonistic selection. The new sex chromosome and intraspecies inversion polymorphisms observed in *A. quadracus* provide an excellent system for studying the evolution of sex chromosomes and their turnovers.

**Author Summary:** As compared to mammals and birds, teleost fish exhibit a very high level of diversity in their sex chromosomes, even among closely related species. Thus far, little attention has been paid to variation within species, although it offers a valuable opportunity to advance our understanding of the mechanisms underlying the formation and turnover of sex chromosomes. Through a quantitative trait locus (QTL) cross and sequencing diverse populations, we determined that instead of the previously reported ZW system, *A. quadracus* has an XY sex determination system on chromosome 23. Within the sex determining region, we identified *rxfp2a* and *zar1l* as putative sex determining genes. Notably, we also observed polymorphic inversions present on both the X and Y chromosomes that differ among populations. Based on our findings, we hypothesize that the X-linked inversions are favored by selection that differs between males and females. These observations represent a rare situation in which sex chromosomes are still polymorphic for sex-linked inversions, which offers important insights into the early stages of sex chromosome evolution.
