## Supplementary Table S1 for "The fourspine stickleback (*Apeltes quadracus*) has an XY sex chromosome system with polymorphic inversions on both X and Y chromosomes"

### Sheet: sheet1
Population	Females	Males	Locality	Latitude	Longitude	Source	Supplier	Tissue	Data type	Library prep	Sequence method	Sequence location	Publication	Accession number	Funder
CT	20	20	West River Memorial Park, Connecticut, USA	41.3141	-72.9565	Wild-caught	Natalie Steinel, Daniel Bolnick	fin clips	DNA-seq	Haplotagging	150 bp paired end Illumina NovaSeq S4	Genewiz, Germany	this study	PRJNA1164644	SNF 31003A_176130
MA	13	11	Demarest Lloyd State Park, Massachusetts, USA	41.529	-70.9834	Wild-caught	Catherine Peichel	fin clips	DNA-seq	Haplotagging	150 bp paired end Illumina NovaSeq S4	Genewiz, Germany	this study	PRJNA1164644	SNF 31003A_176130
NS	15	14	Canal Lake, Nova Scotia, Canada	44.4983	-63.9021	Wild-caught	Anne Dalziel	fin clips	DNA-seq	Haplotagging	150 bp paired end Illumina NovaSeq S4	Genewiz, Germany	this study	PRJNA1164644	SNF 31003A_176130
CT cross F1 offspring	53	55	West River Memorial Park, Connecticut, USA	41.3141	-72.9565	Lab-reared	Peichel lab	fin clips	Pool-seq	Illumina DNA TruSeq	150bp paired end Illumina NovaSeq SP	University of Bern Next Generation Sequencing Platform	this study	PRJNA1164644	SNF 31003A_176130
MA cross F1 offspring	18	22	Demarest Lloyd State Park, Massachusetts, USA	41.529	-70.9834	Lab-reared	Peichel lab	fin clips	Pool-seq	Illumina DNA TruSeq	150bp paired end Illumina NovaSeq SP	University of Bern Next Generation Sequencing Platform	this study	PRJNA1164644	SNF 31003A_176130
NS cross F1 offspring	19	16	Canal Lake , Nova Scotia, Canada	44.4983	-63.9021	Lab-reared	Peichel lab	fin clips	Pool-seq	Illumina DNA TruSeq	150bp paired end Illumina NovaSeq SP	University of Bern Next Generation Sequencing Platform	this study	PRJNA1164644	SNF 31003A_176130
NS cross F1 offspring	12	12	Canal Lake , Nova Scotia, Canada	44.4983	-63.9021	Lab-reared	Peichel lab	brain	RNA-seq	Illumina mRNA TruSeq	150bp paired end Illumina NovaSeq SP	University of Bern Next Generation Sequencing Platform	this study	PRJNA1164644	SNF 31003A_176130
NS cross F1 offspring_HIFI	0	1	Canal Lake , Nova Scotia, Canada	44.4983	-63.9021	Lab-reared	Peichel lab	liver	genome assembly	Pacbio HIFI	PacBio Sequel II and Reivio	University of Bern Next Generation Sequencing Platform	this study	PRJNA1164644	SNF 31003A_176130
NS cross F1 offspring_HiC	0	1	Canal Lake , Nova Scotia, Canada	44.4983	-63.9021	Lab-reared	Peichel lab	blood	genome assembly	Phase Genomics Proximo Hi-C	150bp paired end Illumina NovaSeq SP	University of Bern Next Generation Sequencing Platform	this study	PRJNA1164644	SNF 31003A_176130
Apeltes quadracus (for annotation)	4	4	Canal Lake , Nova Scotia, Canada	44.4983	-63.9021	Lab-reared	Anne Dalziel	brain	RNA-seq	Illumina mRNA TruSeq	150bp paired end Illumina NovaSeq SP	University of Bern Next Generation Sequencing Platform	Liu Z, Roesti M, Marques D, Hiltbrunner M, Saladin V, Peichel CL. Chromosomal Fusions Facilitate Adaptation to Divergent Environments in Threespine Stickleback. O’Connell M, editor. Mol Biol Evol. 2022;39: msab358. doi:10.1093/molbev/msab358	PRJNA746773	NA
	21		Louisbourg Fortress, Nova Scotia, Canada	45.893	-59.999	Wild-caught	Kingsley lab	spine, fin and pterygiophore	RNA-seq	Illumina mRNA TruSeq	NA	NA	Wucherpfennig JI, Howes TR, Au JN, Au EH, Roberts Kingman GA, Brady SD, et al. Evolution of stickleback spines through independent cis-regulatory changes at HOXDB. Nat Ecol Evol. 2022;6: 1537–1552. doi:10.1038/s41559-022-01855-3	PRJNA787294	NA
	85		Tidnish River, Nova Scotia, Canada	45.946	-64.066	Wild-caught	Kingsley lab	spine, fin and pterygiophore	RNA-seq	Illumina mRNA TruSeq	NA	NA		PRJNA766758	NA
Apeltes quadracus (QTL F0)	1		Louisbourg Fortress	45.893	-59.999	Wild-caught	Kingsley lab	NA	NA	NA	NA	NA	Herbert AL, Lee D, McCoy MJ, Behrens VC, Wucherpfennig JI, Kingsley DM. Genetic mechanisms of axial patterning in Apeltes quadracus. Evol Lett. 2024; qrae041. doi:10.1093/evlett/qrae041	PRJNA1134107	NA
	1		Railroad Crossing, Nova Scotia, Canada	46.119	-60.485	Wild-caught	Kingsley lab	NA	NA	NA	NA	NA		PRJNA1134107	NA
Apeltes quadracus (QTL F2)	372		NA	NA	NA	Lab-reared	Kingsley lab	NA	RAD	nextRAD genotyping-by-sequencing libraries	150bp singleend Illumina HiSeq 4000	NA		PRJNA1134107	NA
