## Supplementary Table S3 for "The fourspine stickleback (*Apeltes quadracus*) has an XY sex chromosome system with polymorphic inversions on both X and Y chromosomes"

### Sheet: sheet1
Sample	Shared barcodes between adjacent windows	X-specific inversion				Shared Inversion			Y-specific inversion
		Shared barcodes between windows in regions flanking inversion breakpoints	Inferred Genotype	Supported by LEVIATHAN	Evidence from insertion size or clipped reads at breakpoints	Shared barcodes between windows in regions flanking inversion breakpoints	Supported by LEVIATHAN	Evidence from insertion size or clipped reads at breakpoints	Shared barcodes between windows in regions flanking inversion breakpoints	Inferred Genotype	Supported by LEVIATHAN	Evidence from insertion size or clipped reads at breakpoints
CT_fem_1	146.784	158	1/1	YES	YES	11	NO	NO	0	0/0	NO	NO
CT_fem_10	44.225	49	1/1	YES	YES	6	NO	NO	0	0/0	NO	NO
CT_fem_11	65.4448	64	1/1	YES	YES	11	NO	NO	0	0/0	NO	NO
CT_fem_12	35.2056	40	1/1	YES	YES	8	NO	NO	0	0/0	NO	NO
CT_fem_13	57.2558	49	1/1	YES	YES	12	NO	NO	0	0/0	NO	NO
CT_fem_14	47.3166	54	1/1	YES	YES	15	NO	NO	0	0/0	NO	NO
CT_fem_15	87.8311	70	1/1	YES	YES	16	NO	NO	0	0/0	NO	NO
CT_fem_16	61.0821	56	1/1	YES	YES	18	NO	NO	0	0/0	NO	NO
CT_fem_17	129.146	113	1/1	YES	YES	23	NO	NO	0	0/0	NO	NO
CT_fem_18	75.0549	81	1/1	YES	YES	14	NO	NO	0	0/0	NO	NO
CT_fem_19	72.808	48	0/1	YES	YES	14	NO	NO	0	0/0	NO	NO
CT_fem_2	147.93	139	1/1	YES	YES	35	NO	NO	0	0/0	NO	NO
CT_fem_20	59.4601	55	1/1	YES	YES	11	NO	NO	0	0/0	NO	NO
CT_fem_3	80.3556	70	1/1	YES	YES	15	NO	NO	0	0/0	NO	NO
CT_fem_4	141.901	179	1/1	YES	YES	32	NO	NO	0	0/0	NO	NO
CT_fem_5	73.5794	82	1/1	YES	YES	14	NO	NO	0	0/0	NO	NO
CT_fem_6	45.6108	39	1/1	YES	YES	9	NO	NO	0	0/0	NO	NO
CT_fem_7	77.0803	36	0/1	YES	YES	12	NO	NO	0	0/0	NO	NO
CT_fem_8	88.0201	32	0/1	YES	YES	23	NO	NO	0	0/0	NO	NO
CT_fem_9	65.6976	64	1/1	YES	YES	12	NO	NO	0	0/0	NO	NO
CT_male_1	104.123	52	0/1	YES	YES	59	NO	YES	0	0/0	NO	NO
CT_male_10	107.733	60	0/1	YES	YES	36	NO	YES	0	0/0	NO	NO
CT_male_11	82.4849	30	0/1	YES	YES	35	NO	YES	0	0/0	NO	NO
CT_male_12	100.3	51	0/1	YES	YES	38	NO	YES	0	0/0	NO	NO
CT_male_13	87.9238	48	0/1	YES	YES	55	NO	YES	0	0/0	NO	NO
CT_male_14	29.5812	0	0/0	NO	NO	17	NO	YES	0	0/0	NO	NO
CT_male_15	63.0449	30	0/1	YES	YES	35	NO	YES	0	0/0	NO	NO
CT_male_16	80.4188	38	0/1	YES	YES	35	NO	YES	0	0/0	NO	NO
CT_male_17	99.1335	45	0/1	YES	YES	65	NO	YES	0	0/0	NO	NO
CT_male_18	106.076	50	0/1	YES	YES	62	NO	YES	0	0/0	NO	NO
CT_male_19	119.126	51	0/1	YES	YES	42	NO	YES	0	0/0	NO	NO
CT_male_2	93.1234	0	0/0	NO	NO	33	NO	YES	0	0/0	NO	NO
CT_male_20	74.2546	32	0/1	YES	YES	35	NO	YES	0	0/0	NO	NO
CT_male_3	101.255	71	0/1	YES	YES	44	NO	YES	0	0/0	NO	NO
CT_male_4	101.571	63	0/1	YES	YES	76	NO	YES	0	0/0	NO	NO
CT_male_5	133.293	87	0/1	YES	YES	57	NO	YES	0	0/0	NO	NO
CT_male_6	87.3751	39	0/1	YES	YES	54	NO	YES	0	0/0	NO	NO
CT_male_7	57.0254	0	0/0	NO	NO	24	NO	YES	0	0/0	NO	NO
CT_male_8	105.576	62	0/1	YES	YES	69	NO	YES	0	0/0	NO	NO
CT_male_9	65.8175	27	0/1	YES	YES	46	NO	YES	0	0/0	NO	NO
NS_fem_1	77.5009	0	0/0	NO	NO	16	NO	NO	0	0/0	NO	NO
NS_fem_10	111.621	0	0/0	NO	NO	21	NO	NO	0	0/0	NO	NO
NS_fem_11	78.7797	0	0/0	NO	NO	0	NO	NO	0	0/0	NO	NO
NS_fem_12	131.76	0	0/0	NO	NO	14	NO	NO	0	0/0	NO	NO
NS_fem_13	129.083	0	0/0	NO	NO	22	NO	NO	0	0/0	NO	NO
NS_fem_14	71.3881	0	0/0	NO	NO	16	NO	NO	0	0/0	NO	NO
NS_fem_15	78.1536	0	0/0	NO	NO	15	NO	NO	0	0/0	NO	NO
NS_fem_16	65.3349	0	0/0	NO	NO	11	NO	NO	0	0/0	NO	NO
NS_fem_2	97.2144	0	0/0	NO	NO	7	NO	NO	0	0/0	NO	NO
NS_fem_4	83.2056	0	0/0	NO	NO	13	NO	NO	0	0/0	NO	NO
NS_fem_5	122.728	0	0/0	NO	NO	30	NO	NO	0	0/0	NO	NO
NS_fem_6	101.697	0	0/0	NO	NO	11	NO	NO	0	0/0	NO	NO
NS_fem_7	123.125	0	0/0	NO	NO	20	NO	NO	0	0/0	NO	NO
NS_fem_8	99.0573	0	0/0	NO	NO	13	NO	NO	0	0/0	NO	NO
NS_fem_9	183.191	0	0/0	NO	NO	36	NO	NO	0	0/0	NO	NO
NS_male_1	112.904	0	0/0	NO	NO	71	NO	YES	86	0/1	YES	YES
NS_male_10	58.5842	0	0/0	NO	NO	59	NO	YES	42	0/1	YES	YES
NS_male_11	61.6031	0	0/0	NO	NO	48	NO	YES	26	0/1	YES	YES
NS_male_12	76.4997	0	0/0	NO	NO	50	NO	YES	22	0/1	YES	YES
NS_male_13	92.3385	0	0/0	NO	NO	59	NO	YES	35	0/1	YES	YES
NS_male_14	54.2871	0	0/0	NO	NO	77	NO	YES	0	0/0	NO	NO
NS_male_15	65.1559	0	0/0	NO	NO	51	NO	YES	39	0/1	YES	YES
NS_male_16	85.0697	0	0/0	NO	NO	57	NO	YES	61	0/1	YES	YES
NS_male_2	156.896	0	0/0	NO	NO	90	NO	YES	89	0/1	YES	YES
NS_male_3	110.404	0	0/0	NO	NO	91	NO	YES	60	0/1	YES	YES
NS_male_4	122.949	0	0/0	NO	NO	59	NO	YES	54	0/1	YES	YES
NS_male_5	78.4436	0	0/0	NO	NO	57	NO	YES	37	0/1	YES	YES
NS_male_7	108.999	0	0/0	NO	NO	90	NO	YES	39	0/1	YES	YES
NS_male_9	102.568	0	0/0	NO	NO	79	NO	YES	40	0/1	YES	YES
