## Supplementary Table S4 for "The fourspine stickleback (*Apeltes quadracus*) has an XY sex chromosome system with polymorphic inversions on both X and Y chromosomes"

### Sheet: Sheet1
	Chromosome that present the loss-of-function mutation	Position on ChrX		Gene	# of LOF mutations
		Start	End
CT	X	10111838	10117211	CXorf57	1
	X	10766960	10827515	ROBO1	1
	Y	7514684	7516158	ZAR1L	1
	Y	8257095	8266792	NA	1
	Y	9374359	9381950	NA	1
NS	Y	5435058	5444268	PHLDB2	1
	Y	7514684	7516158	ZAR1L	1
	Y	12087181	12130915	SPECC1	1
