## Supplementary Table S5 for "The fourspine stickleback (*Apeltes quadracus*) has an XY sex chromosome system with polymorphic inversions on both X and Y chromosomes"

### Sheet: genes unique to chrY
CHR	Start	End	Blast results	Comments
ChrY	2126810	2132310	HTR3B	NA
ChrY	3150258	3154933	NA	NA
ChrY	6491837	6504880	NA	NA
ChrY	9002537	9005006	NA	Within SDR
ChrY	9049914	9050941	CLDN4-like	Within SDR
ChrY	9051072	9052072	NA	Within SDR
ChrY	9053596	9054424	CLDN4-like	Within SDR
ChrY	15070681	15081805	NA	NA

### Sheet: genes present on X and Y in SDR
ChrX	Start	End	ChrY	Start	End	# of non-synonymous changes	# of synonymous changes	dN	dS	dN/dS	SIFT predictions for non-synonymous changes	Gene	Full name
ChrX	7514684	7516158	ChrY	8437329	8438803	3	2	0.0041	0.0142	0.289	3 out of 3 deleterious	ZAR1L	zygote arrest 1 like
ChrX	7518978	7549024	ChrY	8441628	8474958	7	16	0.0011	0.0073	0.151	2 out of 7 deleterious (low confidence)	FRY	FRY microtubule binding protein
ChrX	7564747	7591566	ChrY	8487048	8516877	2	0	0.0011	0	99	0 out of 2 deleterious	RXFP2A	relaxin family peptide receptor 2a
ChrX	7608510	7620318	ChrY	8533378	8545255	0	0	0	0	NA	NA	B3GALTL	beta 3-glucosyltransferase
ChrX	7622346	7624928	ChrY	8547276	8549857	0	0	0	0	NA	NA	ALOX5AP	arachidonate 5-lipoxygenase activating protein
ChrX	7640054	7641164	ChrY	8564985	8566100	0	2	0	0.0252	0.001	NA	HMGB1	High-mobility group box 1a
ChrX	7654939	7674794	ChrY	8579524	8600114	0	0	0	0	NA	NA	UBL3	ubiquitin like 3
ChrX	7789384	7790439	ChrY	8706383	8707438	2	0	0.0024	0	99	0 out of 2 deleterious	TPBG	trophoblast glycoprotein precursor
ChrX	7800811	7805808	ChrY	8717866	8722839	6	4	0.0039	0.0052	0.7517	0 out of 6 deleterious	SMYD4	SET and MYND domain containing 4
ChrX	7814048	7838408	ChrY	8723249	8747465	2	1	0.0015	0.002	0.7273	1 out of 2 deleterious	RPA1	replication protein A1
ChrX	7861544	7919566	ChrY	8769931	8823287	1	2	0.0009	0.006	0.157	0 out of 1 deleterious	RTN4RL1	reticulon 4 receptor like 1
ChrX	7938516	7939476	ChrY	8842528	8843488	3	2	0.0066	0.0105	0.6332	0 out of 3 deleterious	OVCA2	OVCA2 serine hydrolase domain containing
ChrX	7952574	7961260	ChrY	8879342	8888186	3	5	0.0008	0.0039	0.2147	3 out of 4 deleterious (low confidence)	SMG6	SMG6 nonsense mediated mRNA decay factor
ChrX	7970507	7979720	ChrY	8897368	8906570	0	1	0	0.0011	0.001	NA	TAOK1	TAO kinase 1
ChrX	7985436	7991193	ChrY	8912126	8917872	3	6	0.0016	0.0072	0.2201	1out of 3 deleterious	VWA-like	Von Willebrand factor A domain-containing protein-like
ChrX	7992483	7999763	ChrY	8919159	8926396	0	1	0	0.0024	0.001	NA	CORO6	coronin 6
ChrX	8003752	8015890	ChrY	8930263	8942930	7	10	0.0027	0.0117	0.2328	6 out of 7 deleterious (low confidence)	SSH2	slingshot protein phosphatase 2
ChrX	8018384	8021519	ChrY	8945424	8948559	1	0	0.0011	0	99	0 out of 1 deleterious	NSRP1	nuclear speckle splicing regulatory protein 1
ChrX	8027323	8030689	ChrY	8954380	8957744	2	1	0.0039	0.0043	0.9149	2 out of 2 deleterious	RAB34	Ras-Related Protein Rab-34
ChrX	8033075	8044781	ChrY	8960124	8971846	3	2	0.0007	0.002	0.3517	0 out of 3 deleterious	SUPT6H	transcription elongation factor SPT6 [
ChrX	8046219	8048198	ChrY	8973286	8976784	2	2	0.0037	0.0157	0.2343	0 out of 2 deleterious	SDF2	stromal cell derived factor 2
ChrX	8053142	8074726	ChrY	8981727	8997543	0	2	0	0.0112	0.001	NA	CALN8	calcium-binding protein 8
ChrX	8104866	8107803	ChrY	9029363	9032300	11	5	0.0153	0.0221	0.6929	1 out of 11 deleterious	C1QL2	Complement C1q Like 2
ChrX	8109603	8111738	ChrY	9034097	9036229	1	2	0.0024	0.0084	0.2805	0 out of 1 deleterious	METTL27	Methyltransferase-like protein 27
ChrX	8113480	8118369	ChrY	9037977	9042866	1	0	0.0009	0	99	1 out of 1 deleterious	NF2	NF2, moesin-ezrin-radixin like (MERLIN) tumor suppressor
ChrX	8122052	8122996	ChrY	9046538	9047482	3	0	0.0043	0	99	0 out of 3 deleterious	CLDN4-like	claudin 4 like
ChrX	8140836	8141507	ChrY	9064901	9065572	0	0	0	0	NA	NA	CLDN4-like	claudin 4 like
ChrX	8145347	8145997	ChrY	9069399	9070049	0	1	0	0.0093	0	NA	CLDN3-like	claudin 3 like
ChrX	8150782	8154307	ChrY	9074839	9078357	1	0	0.0013	0	99	0 out of 1 deleterious	ABHD11	abhydrolase domain containing 11
ChrX	8157025	8159966	ChrY	9081045	9083996	3	1	0.003	0.0033	0.8988	1 out of 3 deleterious	BICD2-like	bicaudal-D-related protein 2-like
ChrX	8164992	8170744	ChrY	9093205	9098949	1	3	0.0008	0.0082	0.101	0 out of 1 deleterious	CCT6A	chaperonin containing TCP1 subunit 6A
ChrX	8172442	8176568	ChrY	9100649	9104782	0	1	0	0.0036	0.001	NA	NIPSNAP2	nipsnap homolog 2
ChrX	8177369	8178327	ChrY	9105600	9106558	0	1	0	0.0065	0.001	NA	MRPS17	Ribosomal protein S17
ChrX	8206441	8207054	ChrY	9135499	9136112	1	0	0.0031	0	99	No hits	NA	NA

### Sheet: genes present at around 12 Mb
ChrX	Start	End	ChrY	Start	End	Gene	Full name
ChrX	12070939	12072228	ChrY	4516502	4517791	TIMM22	Translocase of inner mitochondrial membrane 22 homolog
ChrX	12087181	12130915	ChrY	4457887	4501551	SPECC1	Sperm antigen with calponin homology and coiled-coil domains 1
ChrX	12139366	12140178	ChrY	4448626	4449438	ADORA2B	Adenosine A2b receptor
ChrX	12142690	12150696	ChrY	4438109	4446115	ZSWIM7	Zinc finger SWIM domain-containing protein 7
ChrX	12154308	12194209	ChrY	4394599	4434497	NCOR1	nuclear receptor corepressor 1
